# Decoding the functional role of the calcium ATPase YloB in microbially induced calcite precipitation and sporulation in *Solibacillus silvestris*

**DOI:** 10.1101/2025.09.25.678582

**Authors:** Michael Seidel, Julia Bauer, Carsten Geiß, Susanne Gebhard

**Affiliations:** Institute of Molecular Physiology, Hanns-Dieter-Hüsch-Weg 17, Johannes Gutenberg University, 55128 Mainz, Germany; Institute of Developmental Biology & Neurobiology, Johann-Joachim-Becher-Weg 13, Johannes Gutenberg University, 55128 Mainz, Germany

**Keywords:** endospore formation, heat tolerance, stress resistance, stress adaptation

## Abstract

Calcium homeostasis is essential for bacterial physiology, yet its regulation and role in specialized processes such as microbially induced calcite precipitation (MICP) and sporulation remain poorly understood. Here, we characterized the sole annotated P-type calcium ATPase in *Solibacillus silvestris*, which was previously shown to be upregulated under MICP conditions.

We named the protein YloB based on homology to the *Bacillus subtilis* protein. Structural modeling confirmed that YloB possesses the conserved domains and motifs typical of calcium binding P-type ATPases. Deletion of *yloB* did not affect growth under elevated calcium levels nor did it reduce MICP yields, indicating that YloB is dispensable for calcium detoxification and biomineralization. In contrast, Δ*yloB* cells produced only partially dehydrated spores with severely reduced heat resistance, a defect rescued by complementation. A YloB-mNeonGreen fluorescent fusion localized specifically to the cell membrane surrounding the forespore during early engulfment, and was retained at this site throughout the remainder of sporulation. A transcriptional P_*yloB*_*-msfGFP* reporter demonstrated that *yloB* transcription was induced in the early stages of sporulation, but did not respond to a calcium stimulus.

These results show that YloB does not act to detoxify calcium from the cytoplasm of *S. silvestris*, but rather functions to pump calcium into the forespore, enabling Ca-dipicolinic acid accumulation and proper spore maturation. Our study reveals a specialized role for a bacterial calcium ATPase in sporulation, distinguishing calcium transport for endospore development from biomineralization and global calcium homeostasis.
