## Supplementary material for "Decoding the functional role of the calcium ATPase YloB in microbially induced calcite precipitation and sporulation in *Solibacillus silvestris*": Numerical data

### Sheet: Table S3 title
	Table S3. Experimental numerical data for Figures 1, 2, 3, 4.

### Sheet: Fig 1B
Growth rates
	Ca [mM]	WT			ΔyloB
	0	0.6664	0.7238	0.7146	0.6672	0.6868	0.5967
	20	0.3519	0.3496	0.288	0.3111	0.3551	0.324
	50	0.2306	0.1836	0.193	0.2285	0.2307	0.252
	100	0.2078	0.1946	0.1686	0.2106	0.2116	0.2313

### Sheet: Fig 1C
MICP
		WT			ΔyloB
	24	12.05	19.4	18.78	12.91	18.87	17.93
	48	38.63	43.25	42.66	41.2	43.41	41.16
	72	51.31	74.95	68.74	62.01	76.88	73.24
	144	66.52	96.23	100.51	71.77	97.95	98.76

### Sheet: Fig 2A
Spore forming cells [%]
		WT			ΔyloB			ΔyloB/YloB
	48 hours	5.47	7.35	3.43	6.23	4.89	2.28	20.86	26.46	24.59

### Sheet: Fig 2B
Phase-brightness of spores
	[µm]	WT
	-0.816575	212.547	231.445	242.402	211.305	252.246	204.625	222.648	244.125	205.469	235.602	222.906	63.695	46.287	224.17	145.009	201.875	225.406	180.927	143.723	191.969	180.5	182.993	206.41	197.207	92.214	172.281	183.069	235.982	217.52
	-0.751245	194.706	236.543	242.905	201.679	238.872	183.777	205.354	233.026	192.107	216.392	204.092	67.486	49.608	214.528	145.26	181.349	218.689	176.529	127.181	184.907	181.91	170.932	190.48	198.022	105.343	167.014	184.374	226.73	211.771
	-0.685925	164.269	227.517	227.261	180.149	203.962	151.907	177.657	213.911	163.783	188.117	181.199	73.643	52.597	193.773	137.927	146.997	195.04	157.97	106.58	164.867	167.845	162.725	169.762	187.018	113.568	151.928	174.694	204.058	190.116
	-0.620595	127.333	199.468	189.299	146.881	150.79	111.168	141.197	181.713	123.105	152.768	152.102	78.822	53.275	157.406	117.044	104.013	151.796	122.153	81.976	136.425	142.997	143.155	146.933	160.412	107.665	127.815	153.738	165.015	153.639
	-0.555275	94.924	155.16	139.417	107.535	102.287	68.656	98.385	140.666	80.533	114.479	119.648	75.503	49.267	116.455	84.326	60.387	99.191	78.705	64.753	104.88	101.032	126.517	123.619	121.007	85.236	99.588	122.736	118.902	108.931
	-0.489945	89.08	121.571	107.9	74.806	93.188	35.938	59.72	114.592	62.484	85.305	99.796	60.846	37.223	77.419	50.627	35.818	58.825	45.461	55.856	76.504	59.132	121.103	110.925	85.6	57.523	71.812	97.463	85.004	76.406
	-0.424615	128.997	143.261	128.142	65.272	151.299	25.423	36.945	139.638	102.908	88.887	111.442	61.793	32.518	59.068	35.926	50.226	59.589	39.737	56.65	57.057	33.405	134.114	133.853	74.479	45.373	59.487	97.659	91.74	81.118
	-0.359295	193.081	210.889	188.575	91.68	225.185	48.193	45.987	203.398	199.005	141.512	164.746	125.632	50.237	74.821	56.353	118.142	112.841	78.099	76.942	55.039	30.348	172.918	193.816	94.232	74.716	72.54	128.481	153.414	134.168
	-0.293965	237.43	250.141	237.224	152.904	252.219	105.965	95.327	247.238	248.067	213.474	226.624	210.189	109.024	132.075	115.459	221.099	194.561	156.184	123.503	66.857	49.518	233.104	246.275	141.911	150.223	114.221	180.707	229.403	207.049
	-0.228645	252.426	254.93	253.199	221.542	254.961	181.32	176.329	255	255	250.337	252.971	247.847	190.571	225.278	190.48	254.121	242.436	231.262	179.989	84.397	78.186	253.408	255	203.596	228.23	175.45	232.641	254.15	247.863
	-0.163315	254.882	255	255	254.007	255	234.785	238.079	255	255	255	255	254.587	247.448	252.125	240.007	255	254.019	254.118	231.913	102.08	106.16	255	255	244.744	252.708	234.702	254.637	255	254.738
	-0.097985	255	255	255	255	255	252.809	253.739	255	255	255	255	255	254.6	254.928	253.44	255	255	255	253.652	117.192	122.232	255	255	255	254.985	253.945	255	255	255
	-0.032665	255	255	255	255	255	255	255	255	255	255	255	255	254.999	255	254.956	255	255	255	255	125.29	128.933	255	255	255	255	255	255	255	255
	0.032665	255	255	255	255	255	255	255	255	255	255	255	255	254.999	255	255	255	255	255	255	125.67	127.18	255	255	255	255	254.933	255	255	255
	0.097985	255	255	255	255	255	254.837	254.869	255	255	255	255	255	254.593	255	254.47	255	254.9	255	255	119.557	113.07	255	255	254.994	254.992	253.331	255	255	255
	0.163315	255	254.987	255	253.885	254.986	249.845	248.62	255	255	254.456	254.392	255	244.533	255	240.854	254.842	251.225	254.712	248.451	103.075	93.784	255	255	246.45	253.66	241.211	254.754	255	255
	0.228645	254.045	253.772	254.054	232.117	253.402	207.197	205.912	254.764	255	246.696	246.275	253.724	177.581	239.007	189.036	249.452	221.718	249.68	208.849	82.92	70.974	255	253.309	208.974	225.454	191.732	234.005	251.04	246.22
	0.293965	241.078	240.94	239.867	161.589	226.217	138.441	132.834	250	247.971	199.686	200.673	209.429	93.082	173.077	112.822	202.155	153.745	199.92	144.219	58.865	48.369	211.516	237.786	144.803	148.137	127.916	181.067	209.135	197.459
	0.359295	200.97	196.211	194.397	79.051	153.137	82.824	78.22	222.449	183.083	121.421	119.044	116.146	37.254	118.183	59.62	115.56	82.491	116.386	88.441	38.449	35.312	138.373	186.221	84.173	76.872	70.379	117.115	125.427	120.402
	0.424615	146.694	139.095	140.854	36.573	81.307	59.856	65.41	159.982	102.069	72.549	57.301	65.053	22.629	98.075	43.401	63.312	44.77	60.986	59.58	31.249	40.889	83.591	114.253	50.886	44.934	33.239	70.805	77.416	74.167
	0.489945	117.287	121.943	125.815	39.706	66.556	69.819	92.857	101.857	83.128	74.742	40.16	85.862	40.7	113.104	60.714	69.785	39.081	49.811	65.946	39.563	72.48	63.678	78.9	54.596	46.559	27.296	56.983	88.828	83.499
	0.555275	127.34	152.001	149.522	73.478	99.58	100.542	144.204	95.38	113.064	106.673	54.047	145.974	76.127	155.819	94.359	107.78	45.826	70.737	82.796	64.588	119.289	72.592	84.662	85.832	61.343	42.276	78.165	137.294	125.332
	0.620595	160.528	198.852	182.789	119.81	148.597	136.815	198.165	127.973	154.729	145.595	81.804	203.738	116.698	191.538	132.826	144.42	48.326	102.577	114.661	102.057	167.95	100.042	117.257	127.112	70.835	73.868	121.053	188.845	172.921
	0.685925	194.175	234.945	205.011	162.41	192.55	169.7	235.625	162.759	189.497	176.111	106.391	239.613	149.497	215.08	164.238	173.483	44.362	137.189	135.815	137.808	205.932	127.242	150.132	159.165	68.5	109.298	162.891	223.599	211.81
	0.751245	218.375	250.338	212.69	190.686	221.352	192.87	251.073	185.556	212.822	195.113	116.718	250.46	167.461	214.437	186.238	185.983	36.636	161.664	150.231	169.703	228.54	153.307	174.821	176.11	59.339	145.769	189.055	237.604	232.334
	0.816575	231	254.004	212.965	204.711	234.852	207.938	254.562	198	226.18	250.828	180.066	189.264	201.154	194	28.344	174.542	163.844			186.078	228.125	178.064	192.945	183.926	47.5	175.41	200.02	235.806	235.912
	[µm]	ΔyloB
	-0.816575	216.297	229.66	236.606	241.625	237.5	177.938	234.854	84.609	242.684	178.517	196.111	164.409	154.316	185.5	180	194.637	49.067	169.086	172.6	171.427	205.354	194.578	171.742	179.291	138.25	159.906	163.508	148.531	21.219	186.75	182.879
	-0.751245	202.711	212.458	224.576	228.543	221.099	160.093	218.978	98.14	229.863	149.578	177.371	158.46	138.098	171.826	169.546	183.127	58.265	151.905	167.928	151.035	199.424	189.391	158.588	159.604	119.229	147.015	153.83	131.941	28.88	184.26	184.178
	-0.685925	181.853	180.045	201.813	199.846	190.662	133.075	191.069	105.235	199.04	112.451	149.965	147.518	115.319	153.242	152.606	163.392	65.157	125.459	157.851	124.362	184.723	179.643	138.932	130.816	96.22	129.125	131.737	110.315	37.094	171.305	178.03
	-0.620595	151.521	134.842	167.068	157.406	150.427	99.585	148.113	101.82	150.411	75.357	112.601	128.14	91.066	128.984	127.295	132.976	66.329	94.253	141.22	92.375	155.954	158.53	110.386	98.258	69.94	107.064	101.404	87.551	43.316	145.353	156.262
	-0.555275	114.055	89.163	123.999	111.135	108.755	65.926	97.652	89.756	94.501	43.281	72.754	102.371	72.189	104.332	94.774	93.931	59.914	64.581	118.455	62.056	117.282	124.078	75.449	66.591	46.897	81.355	65.918	65.903	40.8	109.902	121.393
	-0.489945	79.72	57.118	78.042	70.05	73.82	40.441	53.145	75.545	46.831	24.76	41.957	74.93	62.643	80.487	61.629	57.468	47.454	41.474	92.913	40.613	78.474	86.59	45.317	42.301	32.215	61.397	32.547	51.806	32.455	74.506	78.343
	-0.424615	58.526	52.369	48.662	47.94	52.79	31.129	28.781	66.298	28.105	25.182	30.114	55.883	65.179	63.888	40.52	37.135	33.044	30.089	70.484	33.49	46.116	56.627	35.009	35.374	30.442	55.744	11.842	52.215	23.701	50.472	39.516
	-0.359295	62.411	77.933	46.992	51.588	54.147	40.235	32.891	69.15	48.315	43.276	45.284	54.039	78.943	65.557	43.232	44.431	27.484	35.065	58.76	45.707	29.451	45.555	53.018	47.621	49.279	67.695	12.076	72.206	18.579	45.051	30.553
	-0.293965	91.968	124.537	79.983	77.017	77.335	63.516	68.191	87.721	99.878	71.806	86.209	73.781	101.381	76.65	73.468	79.026	40.269	57.551	61.923	76.105	32.586	59.013	93.446	79.296	88.13	95.575	35.124	107.979	30.738	59.741	52.376
	-0.228645	140.993	179.531	135.296	115.873	111.489	93.892	122.102	118.787	168.513	103.167	143.758	111.801	130.18	99.365	124.895	128.465	71.261	94.614	76.492	124.684	50.747	90.182	145.384	124.531	140.395	136.591	74.599	152.967	58.595	88.903	95.681
	-0.163315	192.549	224.656	194.643	156.943	147.55	123.717	177.836	153.583	227	129.972	200.145	155.483	158.292	138.669	181.467	178.675	109.544	135.79	95.938	171.413	72.929	125.577	196.388	169.966	192.027	183.403	118.875	197.819	89.894	119.12	145.263
	-0.097985	231.445	248.4	236.356	187.925	174.405	146.947	219.227	181.747	252.194	147.523	237.904	191.779	179.112	175.826	223.961	217.5	146.944	168.027	113.164	203.762	89.603	155.085	232.729	202.539	230.795	221.119	155.719	233.153	117.853	144.557	185.104
	-0.032665	248.724	254.806	250.518	206.055	186.896	159.024	242.022	197.469	255	155.779	252.582	212.706	190.757	197.583	244.161	236.834	173.607	185.2	121.881	223.223	100.513	172.834	249.146	217.36	250.37	240.343	176.951	250.63	129.426	160.97	209.048
	0.032665	247.297	250.688	250.402	209.972	186.139	159.745	246.132	199.98	254.807	154.1	253.253	214.571	190.145	200.406	249.804	235.277	176.394	187.64	120.936	227.727	102.316	173.994	248.997	217.385	250.84	237.035	179.469	248.006	130.292	163.556	210.088
	0.097985	226.46	228.643	236.738	197.081	171.429	148.048	228.041	190.793	249.725	142.076	244.675	199.149	175.077	181.767	243.77	212.738	159.079	174.805	110.273	210.432	92.648	158.781	229.52	204.553	233.652	211.887	163.267	224.416	114.757	150.194	197.428
	0.163315	186.35	181.981	197.175	167.085	140.292	125.512	193.967	170.462	214.98	120.37	217.408	169.545	152.052	147.419	219.716	173.454	123.042	145.916	91.467	178.532	74.506	131.186	188.033	174.035	196.79	172.802	131.95	187.169	91.468	125.331	169.143
	0.228645	133.338	120.929	137.653	126.367	102.543	96.049	147.697	140.467	161.052	90.736	171.118	128.2	126.287	107.603	174.657	126.864	77.657	106.749	66.532	135.044	47.489	94.897	135.865	130.413	146.175	126.709	92.66	142.32	63.251	93.016	125.561
	0.293965	79.687	64.035	78.135	84.279	70.508	65.567	96.688	107.228	103.552	60.245	120.398	82.35	98.32	66.489	120.298	84.267	37.171	68.111	40.441	90.784	20.149	57.872	86.118	86.84	90.83	79.543	56.134	105.27	38.03	58.855	76.128
	0.359295	39.525	29.13	40.141	56.534	56.116	43.412	60.606	80.382	63.459	38.987	80.268	41.828	77.081	37.879	73.367	59.229	17.381	39.212	24.226	61.97	4.746	31.442	51.046	59.873	48.803	43.366	33.479	78.209	26.762	32.792	43.364
	0.424615	23.455	27.039	34.155	56.411	68.23	36.838	52.849	67.664	55.593	36.169	65.017	17.333	63.753	28.055	51.493	60.459	26.635	28.647	26.348	59.634	3.642	26.882	40.731	54.804	33.85	25.927	31.714	65.371	30.161	26.861	35.527
	0.489945	35.236	58.256	61.251	85.86	102.725	49.996	75.165	74.152	84.041	55.182	77.249	15.054	60.262	40.821	56.138	83.961	63.036	41.112	45.943	78.473	20.585	45.3	55.469	68.1	46.333	27.742	50.495	66.117	49.594	41.527	59.814
	0.555275	66.449	107.471	109.571	132.594	149.253	77.444	113.418	97.815	128.585	89.772	107.181	32.69	69.607	65.346	80.778	117.164	114.55	71.64	76.356	110.793	52.824	78.08	86.079	92.207	73.562	47.023	82.034	80.646	82.409	74.133	101.006
	0.620595	108.43	156.536	160.28	179.997	195.697	111.473	150.237	130.065	172.768	128.194	141.771	64.265	90.299	94.211	111.922	149.158	165.987	110.894	110.464	142.085	91.82	115.3	120.322	115.746	105.441	77.194	117.257	104.361	118.07	115.491	142.173
	0.685925	150.105	194.917	202.785	214.615	226.847	143.648	175.556	161.768	198.91	161.199	170.568	100.098	116.688	122.297	138.377	172.5	202.431	148.819	139.83	165.122	128.439	144.322	150.177	133.48	133.875	109.848	146.917	127	153.6	154.124	171.11
	0.751245	183.833	216.633	230.825	230.127	244.672	169.507	188.732	187.864	215.627	185.071	188.764	133.487	142.29	144.108	155.764	186.227	220.177	172.993	159.799	186.008	157.083	161.459	171.378	147.517	153.949	139.386	165.298	146.416	175.895	181.802	185.784
	0.816575	207.5	222.453	245.177	231.719	247.375	185.625	194.854	206.867	218.478	199.342	199.209	160.561	164.582	162.312	166.117	193.264	226.63	184.984	170.069	197.712	174.17	170.844	182.805	158.955	165.688	161.75	172.652	160.775	185.566	198.238	188.084
	[µm]	ΔyloB/YloB+
	-0.816575	254.77	254.754	233.991	231.375	252.438	255	239.082	219.208	225.486	240.074	254.915	248.75	254.631	255	241.125	190.382	246.229	203.025	178	196.688	197.328	189.23	179.43	184.036	205.576	165.729	193.65	147.396	179.441	177.688	142.909	179.051	248.06	196.688	210.237	207.748	200.377
	-0.751245	250.161	254.112	235.867	233.336	244.268	252.788	233.673	218.405	216.543	241.915	251.55	243.031	250.82	253.959	239.815	229.683	223.394	194.967	159.971	188.951	186.819	178.576	166.221	175.254	198.24	164.011	178.381	136.745	158.099	157.073	147.37	162.8	235.943	190.902	203.445	194.984	182.969
	-0.685925	227.384	246.472	228.92	225.114	224.015	239.521	204.145	206.514	195.073	232.461	232.639	223.354	235.523	239.11	225.142	245.915	185.878	177.667	130.004	169.758	167.153	147.439	143.247	152.693	180.05	147.324	149.032	117.032	116.164	122.432	141.872	132.202	214.039	176.439	178.193	158.762	156.321
	-0.620595	188.69	223.097	199.077	202.185	191.515	207.05	174.01	182.241	160.416	202.942	191.716	185.834	202.934	193.41	191.251	230.927	135.813	146.195	95.743	139.138	134.677	106.34	110.888	121.633	150.621	116.646	110.659	88.896	77.497	73.266	115.596	90.512	176.291	151.74	133.146	106.394	117.832
	-0.555275	153.644	193.151	153.499	171.699	158.198	165.516	135.44	151.302	121.116	156.79	150.148	138.912	161.019	133.22	145.024	179.785	92.049	105.604	64.242	100.404	96.635	65.566	77.137	86.03	110.697	80.253	72.431	63.31	54.534	29.358	72.814	47.068	124.841	120.779	87.091	62.824	76.215
	-0.489945	141.343	187.075	108.145	150.425	139.939	138.281	109.452	133.021	88	114.893	145.829	102.667	131.757	92.166	112.704	120.755	78.776	66.156	56.463	66.435	78.827	42.481	59.449	66.051	84.649	53.35	58.689	70.579	69.595	15.738	36.752	28.131	77.875	85.402	65.826	56.807	60.774
	-0.424615	174.366	223.636	80.86	157.46	155.548	141.653	126.582	146.498	71.627	113.352	195.442	96.562	138.201	105.535	126.07	89.856	110.934	49.548	96.533	55.237	108.872	61.424	82.403	78.608	97.914	47.137	92.589	118.345	143.714	48.589	40.417	63.392	59.83	62.843	110.754	103.872	99.327
	-0.359295	230.619	253.119	86.376	195.282	202.981	174.815	187.992	192.052	80.606	167.239	239.578	128.999	181.282	174.828	184.141	110.819	177.822	70.715	180.783	77.017	178.953	129.439	151.247	131.296	164.318	62.086	180.283	198.933	235.541	124.401	101.382	156.745	88.821	59.652	206.931	190.745	181.274
	-0.293965	252.39	254.976	115.886	235.593	241.036	217.071	255	236.529	113.524	232.097	253.654	185.594	229.67	240.354	237.815	174.102	238.684	125.571	245.237	135.407	237.186	215.355	223.92	207.004	237.153	93.939	254.083	254.891	255	209.4	194.086	235.992	159.341	84.939	248.143	249.244	241.443
	-0.228645	255	255	158.257	252.8	253.919	244.603	255	253.134	160.098	255	255	231.66	252.689	255	255	235.212	255	190.535	255	204.261	255	251.003	253.762	251.568	254.112	132.078	255	255	255	249.838	251.068	255	226.384	125.326	254.654	255	255
	-0.163315	255	255	201.462	254.925	254.993	253.741	255	254.946	206.438	255	255	251.043	255	255	255	253.384	255	235.689	255	244.53	255	255	255	255	255	167.493	255	255	255	255	255	255	252.83	166.006	255	255	255
	-0.097985	255	255	233.88	255	255	255	255	255	238.295	255	255	254.852	255	255	255	255	255	252.227	255	254.623	255	255	255	255	255	196.494	255	255	255	255	255	255	255	198.238	255	255	255
	-0.032665	255	255	250.796	255	255	255	255	255	250.669	255	255	255	255	255	255	255	255	255	255	255	255	255	255	255	255	212.188	255	255	255	255	255	255	255	214.452	255	255	255
	0.032665	255	255	251.802	255	255	255	255	255	249.886	255	255	255	255	255	255	255	255	254.61	255	255	255	255	255	255	255	214.586	255	255	255	255	255	255	255	217.971	255	255	255
	0.097985	255	255	241.058	255	255	255	255	255	237.975	255	255	255	255	255	255	255	255	248.789	255	254.778	255	255	255	255	255	204.472	255	255	255	255	255	255	255	204.324	255	255	255
	0.163315	255	255	218.225	255	255	253.728	255	255	209.071	255	255	254.486	254.644	254.89	255	251.134	255	227.688	254.839	249.556	255	255	255	254.622	255	180.664	255	255	255	254.995	254.262	255	249.251	179.575	255	255	255
	0.228645	255	255	184.935	253.644	255	241.912	255	254.024	164.381	255	255	247.133	250.685	251.518	255	223.208	251.63	180.441	250.665	216.134	254.731	255	253.5	245.375	254.077	141.68	255	255	255	242.057	243.796	253.365	217.095	141.237	255	253.187	255
	0.293965	254.921	254.977	147.051	239.348	254.061	206.928	254.993	246.354	115.441	250.806	249.581	218.083	231.989	223.925	243.308	162.747	228.109	115.984	216.794	149.25	238.361	212.867	229.009	197.376	239.703	91.118	248.472	251.646	255	189.816	194.217	234.309	146.91	93.657	250.857	228.546	247.648
	0.359295	245.209	253.75	114.45	195.914	242.984	159.469	243.635	220.551	78.879	215.918	213.774	164.307	187.373	149.46	197.838	112.015	173.825	62.547	116.924	80.191	177.815	129.06	155.864	109.311	183.09	44.48	200.128	221.634	239.592	109.522	102.206	165.419	75.067	59.397	193.066	147.985	188.234
	0.424615	211.217	243.531	94.98	144.333	207.668	133.774	173.983	180.514	69.235	148.761	161.884	112.509	134.065	90.495	136.003	103.874	125.384	39.965	46.374	38.133	92.735	65.864	72.041	43.88	100.721	15.442	127.126	155.512	175.799	48.259	27.984	70.001	40.934	40.093	102.62	72.451	95.195
	0.489945	189.578	201.586	95.083	120.57	172.565	146.897	139.257	153.636	91.056	106.519	143.316	91.104	111.767	87.223	106.908	141.083	111.871	51.233	34.632	31.832	43.254	48.188	31.681	25.5	62.508	14.012	97.755	117.095	110.447	31.546	10.254	24.172	49.928	43.594	65.49	48.261	44.789
	0.555275	203.52	174.427	114.706	136.067	165.849	186.497	151.414	155.929	135.077	113.792	170.439	103.523	133.669	116.788	122.72	203.006	129.77	83.221	62.801	53.242	48.753	69.979	37.208	45.322	80.876	36.385	112.835	122.999	101.762	54.82	41.62	28.194	86.793	64.036	88.212	71.295	52.845
	0.620595	232.748	186.52	152.252	174.805	181.667	226.898	182.613	175.435	184.985	150.514	211.722	136.71	180.376	160.488	160.838	245.416	163.852	119.741	107.862	90.964	85.022	111.543	69.914	84.341	128.235	78.056	151.355	148.666	125.711	96.72	92.356	64.431	131.589	96.527	137.774	121.813	94.354
	0.685925	249.895	218.415	191.537	212.015	203.33	248.863	224.173	196.9	225.63	190.452	240.947	177.847	224.731	197.71	199.239	253.135	196.154	147.047	150.31	131.192	126.214	150.367	110.613	126.245	176.214	124.699	185.674	180.362	161.022	136.993	132.825	108.905	169.534	128.811	176.541	171.615	141.777
	0.751245	254.274	244.518	220.296	235.265	220.561	254.557	249.766	213.771	247.508	221.03	252.323	214.817	249.012	223.571	225.949	240.163	217.448	164.331	176.967	162.327	158.463	176.817	144.709	158.636	209.59	160.366	206.88	199.948	175.248	164.253	155.501	141.827	191.27	152.983	199.533	202.795	176.933
	0.816575	253.958	254.004	237.085	247.375	229.262	255	255	226.613	254.125	237.935	254.875	239.688	255	235.66	239.711	197.667	225.583	172.521	185	181.387	178.583	190.398	167.646	179.383	226.661	179.824	216.101	207.779	174.441	174.789	161.086	157.458	199.13	164.465	205.688	213.92	193.977

### Sheet: Fig 2C
Heat resistant spores [%]
		WT			ΔyloB			ΔyloB/YloB
		1.21	1.18	0.281	0.00256	5.18e-06	0.000186	1.72	0.879	1.06

### Sheet: Fig 3A
GFP postive cells [%]
	exp			stat
	3.613	4.687	6.027	81.374	82.648	81.532

### Sheet: Fig 3B
GFP signal [%]
		no signal			low			middle			high
	exp not induced	96.387	95.313	93.974	2.888	3.591	4.6	0.483	0.693	0.915	0.242	0.403	0.511
	exp induced	93.473	91.545	91.075	6.375	8.257	8.747	0.108	0.14	0.13	0.044	0.058	0.048
	stat not induced	18.629	17.353	18.468	14.965	14.03	14.572	37.513	43.294	41.518	28.893	25.323	25.442
	stat induced	62.576	60.812	59.526	26.484	24.752	30.589	7.109	9.27	6.616	3.831	5.166	3.269

### Sheet: Fig 3D
GFP intensity/µm2
	vegetative	septum	early eng.	late eng.	spore
	48.9137	21.6643	10989.4	986.127	7551.64
	23.7627	12.8459	10976.1	1480.78	3381.89
	10.3964	236.215	713.447	1639.39	16.0042
	34.8474	43.6144	369.666	959.387	1386.81
	34.1392	8.5318	9810.94	765.389	7173.54
	118.974	18.5726	359.512	8104.53	1764.25
	21.8071	25.9505	7777.59	569.727	2195.54
	61.7818	5.71133	6355.75	687.068	1362.36
	108.907	4.57105	134.355	6939.12	1103.39
	9.56873	365.294	2255.18	3237.16	208.604
	12.554	307.99	491.401	6286.88	1586.32
	7.34143	32.2649	156.467	2915.6	1084.16
	12.125	144.02	8688.98	753.369	635.371
	349.868	23.776	9173.96	8317.97	1618.88
	10.9309	188.027	531.864	737.232	1368.3
	8.84619	113.682	9630.68	1506.27	4411.66
	16.5506	20.1557	3426.07	6144.29	1132.64
	13.0964	4.30708	1685.33	4995.2	1305.53
	10.2659	644.666	167.96	4574.37	797.167
	23.9611	19.182	6962.25	5309.96	510.931
	10.2281	15.0807	6775.78	7115.99	305.419
	31.3529	13.7077	5884.15	5128.18	9774.91
	25.1411	193.653	25.4042	6899.8	587.93
	18.9094	318.232	4336.38	4847.23	1608.49
	8.19801	4.96594	7782.39	123.952	2656.79
	10.6333	80.8253	5028.81	601.365	2355.36
	8.1258	32.3578	8742.11	554.296	863.34
	8.89236	11.9673	453.714	518.927	2868.87
	25.3952	11.218	7673.44	2316.23	41.1085
	57.4059	14.105	7393.06	4555.21	2411.22
	7.59011	26.127	8106.63		759.624
	12.4517	173.015	376.404		690.728
	16.9531	40.0656	1232.81		487.488
	47.0454	15.4457	7547.37		519.126
	29.1802	3.0912	8261.91		3232.61
	6.37948	28.5589	1203.01		851.436
	69.6026	15.0868	214.152		594.983
	6.9098	73.1603	164.216		838.454
	15.9644	102.805	984.597		6225.88
	12.7183	10.1636	3675.96		663.776
	10.5846	19.0691	200.724		780.434
	6.51843	64.0006	5853.51		362.505
	6.00377	12.1923			218.445
	7.25038	9.03178			604.607
	6.37031	15.9143			498.601
	7.05623	233.137			2769.5
	37.1531	10.7742			1543.63
	8.02508	18.7627			563.14
	7.12023	4.0416			7576.21
	15.686	157.644			630.64
	20.2241	82.4401			314.775
	16.8292	26.5728			363.759
	12.5365	93.0104			1473.38
	32.0385	118.349			665.177
	11.7694	9.62672			873.209
	7.10145	12.8684			1643.59
	5.93868	90.4745			3076
	36.1041	21.0329			821.129
	5.10848	25.3684			501.808
	6.41441	55.2518			626.997
	5.73671	15.7322			74.1177
	5.91357	20.3565			1571.93
	208.241	8.44366			948.247
	14.0675	72.2755			601.142
	6.55623	83.933			1894.92
	20.6921	13.4383			8503.82
	7.9491	11.3643			1261.36
	8.48196	19.1895			1004.2
	5.71722	271			2.97147
	8.00217	14.4374			587.904
	6.19837	9.04685			529.635
	29.822	81.8717			259.361
	11.2275	65.6868			3111.28
	16.1624	18.1815			461.709
	6.52244	10.695			1177.48
	12.0163	44.9065			607.445
	4.92278	3.73298			2157.57
	28.244	107.097			260.937
	6.43757	132.714			430.21
	17.69	76.2046			595.673
	92.5621	19.2711			882.372
	5.24254	14.3777			885.707
	5.67026	66.1997			508.345
	21.7055	10.8663			2528.62
	39.5907	8.06972			1058.4
	265.74	439.709			5282.18
	17.3331	129.692			1083.34
	5.78632	94.3474			556.374
	22.7548	24.997			453.261
	5.05846	143.14			1490.94
	19.5165	51.9996			305.336
	6.00148	8.75194			469.116
	6.88038	24.7696			1531.64
	7.40399	57.2535
	5.33338	15.2024
	4.63507	11.7957
	9.53403	11.9365
	6.49164	13.3043
	5.46008	33.5355
	14.0365	616.033
	13.0535	6.83485
	7.02391	16.751
	6.6361	2.00554
	4.66121	8.53754
	5.23203	11.7687
	15.699	122.26
	28.4987	67.7682
	24.4588	80.9471
	10.5874	71.19
	6.36399	339.99
	4.88869	97.3704
	5.22136	16.384
	5.80889	100.444
	5.0514
